# TERT prevents obesity-induced metabolic disorders by promoting adipose stem cell expansion and differentiation

**DOI:** 10.1101/2025.01.06.631346

**Authors:** Laura Braud, Manuel Bernabe, Julien Vernerey, Antonio M.A. Miranda, Andrea Dominguez, Dmitri Churikov, Manon Richaud, Liam Mc Allan, Christophe Lachaud, Jesus Gil, Will Scott, Vincent Géli

## Abstract

Obesity is linked to limited adipose tissue (AT) remodeling capacity, leading to hypertrophic adipocytes, senescence, and inflammation. We used a mouse model expressing *mTert* (p21^+/Tert^) from the Cdkn1a locus to investigate the role of mTERT in obesity-induced metabolic disorders. Conditional expression of mTERT reduces metabolic disorders associated with obesity. In AT, this is accompanied by a decrease in the number of senescent p21-positive cells, very short telomeres, and oxidative DNA damage. Single nucleus RNA-seq data reveal TERT expression attenuates senescence induced by HFD in particular in adipose stem and progenitor cells (ASPC). We show that ASPC expansion and differentiation are promoted in p21^+/Tert^ obese mice, thereby reducing metabolic disorders. We further report that mTERT remodels the landscape of macrophages in AT of obese mice. Strikingly, inactivation of mTERT catalytic activity in p21^+/Tert^ (p21^+/TertCi^) mice suppresses the promotion of adipocyte formation, but neither affects attenuation of senescence nor macrophage remodeling. These results highlight mTERT’s canonical and non-canonical functions in reducing obesity-associated metabolic disorders. Conditional expression of TERT thus appears as a potential therapeutic option for obesity.
