## Supplementary material for "TERT prevents obesity-induced metabolic disorders by promoting adipose stem cell expansion and differentiation": Dataset 2

### Sheet: cell_state_number
cell_sate	Total	Percentage_of_condition	condition
Adipocytes	1983	0.290252	p21+/mCherry SD
Endo-Epi	848	0.124122	p21+/mCherry SD
Mural	535	0.078308	p21+/mCherry SD
Mesothelium	518	0.0758197	p21+/mCherry SD
aspc_BmperHi	464	0.0679157	p21+/mCherry SD
aspc_Cd55Hi	438	0.0641101	p21+/mCherry SD
macTissue_Resident	403	0.0589871	p21+/mCherry SD
aspc_ElnHi	371	0.0543033	p21+/mCherry SD
macM0	339	0.0496194	p21+/mCherry SD
doublets	295	0.0431792	p21+/mCherry SD
Lymphoid	181	0.026493	p21+/mCherry SD
Monocytes	124	0.0181499	p21+/mCherry SD
macIntermidiate	118	0.0172717	p21+/mCherry SD
aspc_CidecHi	66	0.00966042	p21+/mCherry SD
macMonocyte_derived	58	0.00848946	p21+/mCherry SD
Dendritic	35	0.00512295	p21+/mCherry SD
macProliferating	22	0.00322014	p21+/mCherry SD
macLipid_Laden2	21	0.00307377	p21+/mCherry SD
macLipid_Laden1	13	0.00190281	p21+/mCherry SD
macLipid_Laden1	2927	0.137315	p21+/mCherry HFD
macIntermidiate	2855	0.133937	p21+/mCherry HFD
macLipid_Laden2	2098	0.0984237	p21+/mCherry HFD
macM0	1940	0.0910114	p21+/mCherry HFD
macTissue_Resident	1334	0.0625821	p21+/mCherry HFD
aspc_BmperHi	1300	0.0609871	p21+/mCherry HFD
Endo-Epi	1275	0.0598142	p21+/mCherry HFD
Monocytes	1139	0.053434	p21+/mCherry HFD
doublets	1100	0.0516044	p21+/mCherry HFD
aspc_Cd55Hi	976	0.0457872	p21+/mCherry HFD
macProliferating	790	0.0370614	p21+/mCherry HFD
Mesothelium	751	0.0352318	p21+/mCherry HFD
macMonocyte_derived	683	0.0320417	p21+/mCherry HFD
Adipocytes	478	0.0224245	p21+/mCherry HFD
aspc_ElnHi	459	0.0215331	p21+/mCherry HFD
Lymphoid	436	0.0204541	p21+/mCherry HFD
Mural	379	0.0177801	p21+/mCherry HFD
Dendritic	352	0.0165134	p21+/mCherry HFD
aspc_CidecHi	44	0.00206418	p21+/mCherry HFD
macTissue_Resident	794	0.117404	p21+/Tert HFD
aspc_BmperHi	763	0.11282	p21+/Tert HFD
macM0	691	0.102174	p21+/Tert HFD
aspc_Cd55Hi	619	0.0915274	p21+/Tert HFD
Endo-Epi	586	0.0866479	p21+/Tert HFD
Monocytes	430	0.0635813	p21+/Tert HFD
macIntermidiate	402	0.0594411	p21+/Tert HFD
aspc_ElnHi	368	0.0544137	p21+/Tert HFD
Adipocytes	337	0.04983	p21+/Tert HFD
macLipid_Laden1	302	0.0446547	p21+/Tert HFD
Mesothelium	288	0.0425847	p21+/Tert HFD
doublets	287	0.0424368	p21+/Tert HFD
macLipid_Laden2	232	0.0343043	p21+/Tert HFD
Mural	200	0.0295727	p21+/Tert HFD
macMonocyte_derived	146	0.0215881	p21+/Tert HFD
macProliferating	120	0.0177436	p21+/Tert HFD
Lymphoid	96	0.0141949	p21+/Tert HFD
Dendritic	78	0.0115333	p21+/Tert HFD
aspc_CidecHi	24	0.00354872	p21+/Tert HFD
Adipocytes	1431	0.192546	p21+/TertCi HFD
aspc_BmperHi	854	0.114909	p21+/TertCi HFD
macTissue_Resident	753	0.101319	p21+/TertCi HFD
macM0	623	0.0838267	p21+/TertCi HFD
aspc_Cd55Hi	619	0.0832885	p21+/TertCi HFD
Endo-Epi	539	0.0725242	p21+/TertCi HFD
Monocytes	379	0.0509957	p21+/TertCi HFD
aspc_ElnHi	363	0.0488428	p21+/TertCi HFD
doublets	336	0.0452099	p21+/TertCi HFD
Mesothelium	269	0.0361948	p21+/TertCi HFD
macIntermidiate	260	0.0349839	p21+/TertCi HFD
macLipid_Laden1	228	0.0306781	p21+/TertCi HFD
Mural	199	0.0267761	p21+/TertCi HFD
macLipid_Laden2	137	0.0184338	p21+/TertCi HFD
macMonocyte_derived	122	0.0164155	p21+/TertCi HFD
Lymphoid	107	0.0143972	p21+/TertCi HFD
macProliferating	103	0.013859	p21+/TertCi HFD
Dendritic	70	0.00941873	p21+/TertCi HFD
aspc_CidecHi	40	0.00538213	p21+/TertCi HFD

### Sheet: cell_type_number
cell_type	Total	Percentage_of_condition	condition
Adipocytes	1983	0.290252	p21+/mCherry SD
ASPC	1550	0.226874	p21+/mCherry SD
Myeloid	1182	0.173009	p21+/mCherry SD
Endo-Epi	848	0.124122	p21+/mCherry SD
Mural	535	0.078308	p21+/mCherry SD
Mesothelium	518	0.0758197	p21+/mCherry SD
Lymphoid	181	0.026493	p21+/mCherry SD
Dendritic	35	0.00512295	p21+/mCherry SD
Myeloid	14022	0.657816	p21+/mCherry HFD
ASPC	3623	0.169966	p21+/mCherry HFD
Endo-Epi	1275	0.0598142	p21+/mCherry HFD
Mesothelium	751	0.0352318	p21+/mCherry HFD
Adipocytes	478	0.0224245	p21+/mCherry HFD
Lymphoid	436	0.0204541	p21+/mCherry HFD
Mural	379	0.0177801	p21+/mCherry HFD
Dendritic	352	0.0165134	p21+/mCherry HFD
Myeloid	3213	0.475085	p21+/Tert HFD
ASPC	1965	0.290552	p21+/Tert HFD
Endo-Epi	586	0.0866479	p21+/Tert HFD
Adipocytes	337	0.04983	p21+/Tert HFD
Mesothelium	288	0.0425847	p21+/Tert HFD
Mural	200	0.0295727	p21+/Tert HFD
Lymphoid	96	0.0141949	p21+/Tert HFD
Dendritic	78	0.0115333	p21+/Tert HFD
Myeloid	2703	0.363698	p21+/TertCi HFD
ASPC	2114	0.284446	p21+/TertCi HFD
Adipocytes	1431	0.192546	p21+/TertCi HFD
Endo-Epi	539	0.0725242	p21+/TertCi HFD
Mesothelium	269	0.0361948	p21+/TertCi HFD
Mural	199	0.0267761	p21+/TertCi HFD
Lymphoid	107	0.0143972	p21+/TertCi HFD
Dendritic	70	0.00941873	p21+/TertCi HFD
